# Linking Aβ and tau in the amyloid cascade through the intersection of their proteostasis networks

**DOI:** 10.1101/2025.03.28.646065

**Authors:** Christine M Lim, John Hardy, Michele Vendruscolo

## Abstract

Amyloid plaques and neurofibrillary tangles are molecular hallmarks of Alzheimer’s disease. According to the amyloid cascade hypothesis, aberrant Aβ and tau behaviours contribute synergistically to accelerate the Alzheimer’s pathology. However, the complex molecular mechanisms linking Aβ and tau dysregulation remain to be fully characterised. To address this problem, we investigated the connection between Aβ and tau through the protein homeostasis (proteostasis) network. We asked whether Aβ proteostasis is linked to tau proteostasis. To answer to this question, we first mapped the proteostasis networks of Aβ and tau, and then studied the interplay of these two networks, identifying the molecular chaperone HSP90 as a central hub. To test this hub role of HSP90, we observed in a cell model that HSP90 and its co-chaperone SUGT1 mediate tau phosphorylation via GSK-3β in an Aβ42-dependent manner. Furthermore, we also observed that in turn HSP90 and SUGT1 increase the intracellular concentration of Aβ42. These results suggest that the HSP90/SUGT1 system may act as a hub in the amyloid cascade by lying at the intersection of the Aβ and tau proteostasis networks.
