## Supplementary Table 1 for "Linking Aβ and tau in the amyloid cascade through the intersection of their proteostasis networks"

### Sheet: abeta PN protein list
	Function in abeta proteostasis	Gene	UniprotID	PN Branch	PN Class	Reference (Function in abeta proteostasis)
	Abeta tagging and clearance	BAG6	P46379	Cytonuclear proteostasis	Chaperone	Kasu, YAT et al. (2022) https://doi.org/10.1016/j.isci.2022.104273
				ER proteostasis	Protein transport
				UPS	proteasome & associates
				UPS	ubiquitin and UBL proteins
		GET3	O43681	ER proteostasis	Protein transport
		GET4	Q7L5D6	ER proteostasis	Protein transport
		SGTA	O43765	Cytonuclear proteostasis	Chaperone
				ER proteostasis	Protein transport
		UBL4A	P11441	ER proteostasis	Protein transport
				UPS	ubiquitin and UBL proteins
	Transcriptional regulation of APP hence increasing abeta synthesis	KAT5	Q92993	Autophagy-Lysosome Pathway	Autophagophore initiation and elongation	Masi M. (2023) https://doi.org/10.3390/ijms24076639 Cao X. (2001) 10.1126/science.1058783
	Increased synthesis of abeta from APP & potentially APP cleavage	EP300	Q09472	Autophagy-Lysosome Pathway
		NFKB1	P19838	PN regulation	Transcription factor	Chen, CH et al. (2012) https://doi.org/10.1017/S1461145711000149
				Autophagy-Lysosome Pathway	Autophagy gene expression
	Modulates abeta signalling (synaptic function)	JUN	P05412	Autophagy-Lysosome Pathway	Autophagy gene expression
	Regulates APP cleavage and abeta synthesis	STAT3	P40763	Autophagy-Lysosome Pathway	Autophagy gene expression	Millot P. (2020) https://doi.org/10.1016/j.imlet.2020.10.004
	Modulates abeta signalling (autophagic function)	GNAI3	P08754	Autophagy-Lysosome Pathway	Pre-initiation autophagy signaling
		GPSM1	Q86YR5	Autophagy-Lysosome Pathway	Pre-initiation autophagy signaling
	Abeta stability maintenance	HSP90AB1	P08238	Cytonuclear proteostasis	Chaperone
		SUGT1	Q9Y2Z0	Cytonuclear proteostasis	Chaperone

### Sheet: tau PN protein list 
	Function in tau proteostasis	Gene	UniprotID	PN Branch	PN Class	Reference (Function in abeta proteostasis)
	Tau-phosphorylating kinases, changing microtuble affinity & promoting Tau aggregation	MARK2	Q7KZI7	UPS	ubiquitin and UBL binding	Rawat P. (2022) https://doi.org/10.3390/ijms232112841 Rankin C. (2007) https://doi.org/10.1186/1750-1326-2-12
				Autophagy-Lysosome Pathway	Autophagy substrate selection
		CDK5	Q00535	Autophagy-Lysosome Pathway	Autophagosome closure maturation and lysosome fusion
		CDK5R1	Q15078	Autophagy-Lysosome Pathway	Autophagosome closure maturation and lysosome fusion
		GSK3B	P49841	Autophagy-Lysosome Pathway	Autophagophore initiation and elongation
		BRSK1	Q8TDC3	UPS	ubiquitin and UBL binding
				Autophagy-Lysosome Pathway	Pre-initiation autophagy signaling
		BRSK2	Q8IWQ3	UPS	ubiquitin and UBL binding
				Autophagy-Lysosome Pathway	Pre-initiation autophagy signaling
		MAPK1	P28482	Autophagy-Lysosome Pathway	Pre-initiation autophagy signaling
		MAPK3	P27361	Autophagy-Lysosome Pathway	Autophagophore initiation and elongation
	Modulates Tau clearance by phagocytosis	MAPK1	P28482	Autophagy-Lysosome Pathway	Pre-initiation autophagy signaling	Perea J. (2022) https://doi.org/10.1007/s12035-021-02715-0
		MAPK3	P27361	Autophagy-Lysosome Pathway	Autophagophore initiation and elongation
	Tau secretion modulators	EP300	Q09472	Autophagy-Lysosome Pathway	Pre-initiation autophagy signaling	Chen X. (2020) https://doi.org/10.1186/s13024-019-0354-0
	Modulators of Tau membrane association (via lipogeneisis/lipophagy) & clearance via autophagy	PRKAA1	Q13131	UPS	ubiquitin and UBL binding	Bok E. (2021) https://doi.org/10.3389/fcell.2021.653815 Sallaberry CA. (2021) https://doi.org/10.3389/fcell.2021.725241 Galasso A. (2017) https://doi.org/10.1242/bio.022863
				Autophagy-Lysosome Pathway	Pre-initiation autophagy signaling
		PRKAA2	P54646	UPS	ubiquitin and UBL binding
				Autophagy-Lysosome Pathway	Pre-initiation autophagy signaling
		PRKAB1	Q9Y478	Autophagy-Lysosome Pathway	Pre-initiation autophagy signaling
		PRKAB2	O43741	Autophagy-Lysosome Pathway	Pre-initiation autophagy signaling
		PRKAG1	P54619	Autophagy-Lysosome Pathway	Pre-initiation autophagy signaling
		PRKAG2	Q9UGJ0	Autophagy-Lysosome Pathway	Pre-initiation autophagy signaling
		PRKAG3	Q9UGI9	Autophagy-Lysosome Pathway	Pre-initiation autophagy signaling

### Sheet: combined pn network edgelist
	From	To
	BAG6	APP
	APP	BAG6
	CDK5	APP
	APP	CDK5
	EP300	APP
	GET3	APP
	APP	GET3
	GET4	APP
	APP	GET4
	GNAI3	APP
	APP	GNAI3
	GPSM1	APP
	GSK3B	APP
	APP	GSK3B
	HSP90AB1	APP
	APP	HSP90AB1
	JUN	APP
	KAT5	APP
	APP	KAT5
	APP	MAPK1
	APP	MAPK14
	APP	MAPK15
	APP	MAPK3
	APP	MAPK8
	MAPT	APP
	APP	MAPT
	NFKB1	APP
	APP	NFKB1
	APP	NFKB2
	APP	RELA
	SGTA	APP
	APP	SGTA
	STAT3	APP
	SUGT1	APP
	APP	SUGT1
	UBL4A	APP
	APP	UBL4A
	EP300	BAG6
	GET3	BAG6
	GET4	BAG6
	BAG6	GET4
	GNAI3	BAG6
	BAG6	GNAI3
	SGTA	BAG6
	BAG6	SGTA
	UBL4A	BAG6
	BAG6	UBL4A
	BRSK1	MAPT
	BRSK2	MAPT
	CDK5R1	CDK5
	CDK5	CDK5R1
	GSK3B	CDK5
	HSP90AB1	CDK5
	CDK5	HSP90AB1
	JUN	CDK5
	CDK5	JUN
	CDK5	MAPT
	GSK3B	CDK5R1
	CDK5R1	JUN
	MAPK3	CDK5R1
	CDK5R1	MAPK3
	CDK5R1	MAPT
	EP300	HSP90AB1
	JUN	EP300
	EP300	JUN
	KAT5	EP300
	EP300	KAT5
	EP300	MAPK1
	MAPK14	EP300
	EP300	MAPT
	NFKB1	EP300
	EP300	NFKB1
	EP300	RELA
	EP300	STAT3
	GET3	GET4
	GET3	SGTA
	GET3	UBL4A
	SGTA	GET4
	GET4	SGTA
	UBL4A	GET4
	GET4	UBL4A
	GPSM1	GNAI3
	GNAI3	MAPK1
	GNAI3	MAPK14
	GNAI3	MAPK3
	GNAI3	MAPK8
	HSP90AB1	GSK3B
	GSK3B	HSP90AB1
	JUN	GSK3B
	GSK3B	JUN
	MAPK14	GSK3B
	GSK3B	MAPK14
	MAPT	GSK3B
	GSK3B	MAPT
	NFKB1	GSK3B
	GSK3B	NFKB1
	RELA	GSK3B
	GSK3B	RELA
	JUN	HSP90AB1
	KAT5	HSP90AB1
	HSP90AB1	KAT5
	MAPK1	HSP90AB1
	MAPK15	HSP90AB1
	HSP90AB1	MAPK15
	MAPK3	HSP90AB1
	STAT3	HSP90AB1
	SUGT1	HSP90AB1
	HSP90AB1	SUGT1
	MAPK1	JUN
	JUN	MAPK1
	MAPK14	JUN
	MAPK3	JUN
	MAPK8	JUN
	JUN	MAPK8
	NFKB1	JUN
	JUN	NFKB1
	RELA	JUN
	JUN	RELA
	STAT3	JUN
	MAPK8	KAT5
	KAT5	MAPK8
	STAT3	KAT5
	KAT5	STAT3
	MAPK14	MAPK1
	MAPK1	MAPK14
	MAPK3	MAPK1
	MAPK1	MAPK3
	MAPK1	MAPT
	MAPK1	NFKB1
	MAPK1	RELA
	MAPK1	STAT3
	MAPK3	MAPK14
	MAPK14	MAPK3
	MAPK8	MAPK14
	MAPK14	MAPK8
	NFKB1	MAPK14
	MAPK14	NFKB1
	MAPK14	RELA
	MAPK14	STAT3
	MAPK8	MAPK3
	MAPK3	MAPT
	MAPK3	NFKB1
	PRKAG1	MAPK3
	MAPK3	PRKAG1
	RELA	MAPK3
	MAPK3	RELA
	MAPK3	STAT3
	MAPK8	NFKB1
	MAPK8	RELA
	MAPK8	STAT3
	MARK2	MAPT
	PRKAA1	MAPT
	MAPT	PRKAA1
	PRKAA2	MAPT
	MAPT	PRKAA2
	PRKAB1	MAPT
	MAPT	PRKAB1
	PRKAB2	MAPT
	MAPT	PRKAB2
	PRKAG1	MAPT
	MAPT	PRKAG1
	PRKAG2	MAPT
	MAPT	PRKAG2
	PRKAG3	MAPT
	MAPT	PRKAG3
	NFKB1	NFKB2
	RELA	NFKB1
	NFKB1	RELA
	STAT3	NFKB1
	NFKB2	RELA
	PRKAA2	PRKAA1
	PRKAA1	PRKAA2
	PRKAB1	PRKAA1
	PRKAA1	PRKAB1
	PRKAB2	PRKAA1
	PRKAA1	PRKAB2
	PRKAG1	PRKAA1
	PRKAA1	PRKAG1
	PRKAG2	PRKAA1
	PRKAA1	PRKAG2
	PRKAG3	PRKAA1
	PRKAA1	PRKAG3
	STAT3	PRKAA1
	PRKAB1	PRKAA2
	PRKAB2	PRKAA2
	PRKAG1	PRKAA2
	PRKAG2	PRKAA2
	PRKAG3	PRKAA2
	STAT3	PRKAA2
	PRKAB2	PRKAB1
	PRKAB1	PRKAB2
	PRKAG1	PRKAB1
	PRKAB1	PRKAG1
	PRKAG2	PRKAB1
	PRKAB1	PRKAG2
	PRKAG3	PRKAB1
	PRKAB1	PRKAG3
	STAT3	PRKAB1
	PRKAG1	PRKAB2
	PRKAB2	PRKAG1
	PRKAG2	PRKAB2
	PRKAB2	PRKAG2
	PRKAG3	PRKAB2
	PRKAB2	PRKAG3
	STAT3	PRKAB2
	PRKAG2	PRKAG1
	PRKAG1	PRKAG2
	STAT3	PRKAG1
	STAT3	PRKAG2
	STAT3	PRKAG3
	STAT3	RELA
	UBL4A	SGTA
	SGTA	UBL4A

### Sheet: inward PPI proteins
	Inward PPI protein on Abeta		Inward PPI protein on tau
	ADAM10		BATF
	AGER		BRSK1
	AP4B1		BRSK2
	AP4E1		CAMK2A
	AP4M1		CAMK2B
	AP4S1		CAMK2D
	APBA1		CAMK2G
	APBA2		CASP3
	APBA3		CASP7
	APBB1		CDK5
	APBB2		CDK5R1
	APBB3		CTCF
	APH1A		EP300
	APH1B		GSK3B
	BACE1		MAPK1
	BACE2		MAPK12
	BAG6		MAPK13
	BATF		MAPK3
	BCL11A		MARK2
	BCL3		MT-ND1
	CASP6		MT-ND2
	CASP8		MT-ND3
	CHRNA7		MT-ND4
	CTCF		MT-ND4L
	CYSLTR1		MT-ND5
	CYSLTR2		MT-ND6
	EP300		NDUFA1
	F9		NDUFA10
	FAM20A		NDUFA11
	FAM20C		NDUFA12
	FPR2		NDUFA13
	GAPDH		NDUFA2
	GET3		NDUFA3
	GET4		NDUFA4
	GNA11		NDUFA4L2
	GNA14		NDUFA5
	GNA15		NDUFA6
	GNAI1		NDUFA7
	GNAI2		NDUFA8
	GNAI3		NDUFA9
	GNAQ		NDUFAB1
	GNAT3		NDUFB1
	GNB1		NDUFB10
	GNG2		NDUFB11
	GPC1		NDUFB2
	GPSM1		NDUFB3
	GPSM3		NDUFB4
	HSP90AB1		NDUFB5
	IRF4		NDUFB6
	JUN		NDUFB7
	JUND		NDUFB8
	KAT5		NDUFB9
	KAT7		NDUFC1
	KIAA1149		NDUFC2
	KLC1		NDUFC2-KCTD14
	KLC2		NDUFS1
	KLC3		NDUFS2
	KLC4		NDUFS3
	MAPK1		NDUFS4
	MAPK10		NDUFS5
	MAPK11		NDUFS6
	MAPK12		NDUFS7
	MAPK13		NDUFS8
	MAPK14		NDUFV1
	MAPK15		NDUFV2
	MAPK3		NDUFV3
	MAPK4		PRKAA1
	MAPK6		PRKAA2
	MAPK7		PRKAB1
	MAPK8		PRKAB2
	MAPK9		PRKAG1
	MAPKAPK5		PRKAG2
	MEF2A		PRKAG3
	MEF2C		TFAP2A
	NAE1		TUBA1A
	NCSTN		TUBA1B
	NFKB1		TUBA1C
	NFKB2		TUBA3D
	NGFR		TUBA3E
	NLRP3		TUBA4A
	PAX5		TUBA8
	POU2F2		TUBAL3
	PSEN1		TUBB
	PSEN2		TUBB1
	PSENEN		TUBB2A
	RELA		TUBB2B
	RXRA		TUBB3
	SGTA		TUBB4A
	SORL1		TUBB4B
	SP1		TUBB6
	SPI1		TUBB8
	SRF
	STAT3
	SUGT1
	TBP
	TCF12
	TSPAN14
	TSPAN15
	TSPAN33
	TSPAN5
	UBL4A
	USF1
	USF2
