## Supplementary Table 2 for "Linking Aβ and tau in the amyloid cascade through the intersection of their proteostasis networks"

### Sheet: AD vs Control log2FC
	Gene (HSP90 co-chaperone)	GSE48350	GSE5281	GSE36980	GSE4757
	FKBP5	0.697	0.332	0.546	0.306
	TOMM34	-0.335	0.097	-0.491	-0.321
	TTC1	-0.174	-0.209	-0.263	-0.073
	SGTB	-0.298	-0.212	-0.332	-0.197
	CDC37	-0.143	-0.193	-0.087	0.27
	TSC1	0.033	-0.108	-0.029	-0.649
	TOMM70	-0.325	-0.347	NA	0.082
	AHSA1	-0.216	-0.051	-0.272	0.075
	CACYBP	-0.245	-0.11	-0.204	-0.21
	PPID	-0.175	-0.059	-0.228	-0.087
	NUDCD3	-0.157	-0.144	-0.243	-0.137
	STUB1	-0.158	-0.134	-0.134	0.082
	CRNKL1	-0.166	-0.433	0.026	-0.151
	ZMYND10	0.181	-0.188	0.267	0.118
	PTGES3	-0.05	0.143	-0.112	-0.31
	NASP	0.324	0.323	0.101	-0.03
	CDC37L1	-0.233	0.127	-0.229	-0.011
	PIH1D1	-0.163	-0.483	-0.167	0.248
	S100A1	0.201	-0.117	0.011	0.306
	CYB5R4	-0.012	0.046	-0.008	-0.078
	NUDCD1	-0.234	0.007	-0.137	-0.08
	HACD3	-0.022	-0.27	NA	-0.155
	DNAJC7	0.095	-0.016	-0.236	-0.287
	NUDC	-0.085	-0.263	0.002	0.051
	RPAP3	-0.189	-0.012	-0.247	-0.044
	ST13	0.157	0.017	0.15	0.105
	DNAAF4	-0.05	-0.174	NA	-0.039
	NUDCD2	-0.012	-0.1	0.008	0.036
	FNIP2	0.141	-0.13	-0.236	-0.193
	STIP1	-0.18	-0.073	-0.354	-0.016
	FKBP4	-0.161	-0.046	-0.224	0.012
	UNC45A	0.038	0.131	-0.045	0.095
	FKBP8	-0.089	-0.104	-0.304	-0.013
	SGTA	0.018	-0.081	-0.104	0.224
	USP19	-0.045	-0.097	-0.075	-0.079
	FKBPL	-0.094	-0.072	0.026	0.129
	SPAG1	0.261	-0.061	0.396	-0.031
	AIP	0.02	-0.1	-0.09	0.215
	PPP5C	-0.193	0.016	-0.197	0.155
	TTC4	0.022	0.021	-0.044	0.004
	FKBP6	0.011	0.031	0.098	-0.019
	FNIP1	0.153	-0.007	0.015	-0.079
	SUGT1	0.029	-0.018	-0.05	-0.126
	PDCL3	NA	NA	-0.113	NA
	UNC45B	-0.064	-0.064	0.047	0.014
	CHORDC1	-0.218	0.285	-0.246	-0.245
	ITGB1BP2	-0.048	0.045	0.159	0.049
	AIPL1	-0.043	-0.013	0.144	0.212
	PIH1D2	0.101	0.019	-0.134	-0.027
