## Supplementary Table 3 for "Linking Aβ and tau in the amyloid cascade through the intersection of their proteostasis networks"

### Sheet: gtex
	SampleID	Metadata	Brain Region	TPM		SampleID	Metadata	Brain Region	TPM
	GTEX-13NZ8-0011-R1b-SM-5KM3V	60-69 years, female	Hippocampus	92.9		GTEX-WWYW-3026-SM-3NB36	50-59 years, female	Cerebellum	40.9
	GTEX-12WSH-0011-R1a-SM-5GU5V	50-59 years, male	Hippocampus	59.5		GTEX-ZAJG-3026-SM-5HL92	50-59 years, female	Cerebellum	39.7
	GTEX-13PDP-0011-R1a-SM-5PNX5	60-69 years, male	Hippocampus	54.6		GTEX-12WSH-3126-SM-5LZW8	50-59 years, male	Cerebellum	31.4
	GTEX-NPJ8-0011-R1a-SM-33HCB	40-49 years, male	Hippocampus	47.6		GTEX-NPJ8-2626-SM-2D7W2	40-49 years, male	Cerebellum	31.2
	GTEX-14LLW-0011-R1a-SM-5ZZVD	70-79 years, female	Hippocampus	47.5		GTEX-1HSMO-2926-SM-C1YR5	60-69 years, male	Cerebellum	25.5
	GTEX-1HSMO-0011-R1a-SM-CM2SV	60-69 years, male	Hippocampus	46.7		GTEX-15G19-2826-SM-6M48K	60-69 years, male	Cerebellum	24.5
	GTEX-13NYS-0011-R1b-SM-5MR55	60-69 years, male	Hippocampus	43.5		GTEX-ZF28-2926-SM-4WKG1	60-69 years, male	Cerebellum	24.2
	GTEX-1CB4J-0011-R1a-SM-9WG64	60-69 years, male	Hippocampus	42.1		GTEX-183WM-2726-SM-7KFRF	70-79 years, female	Cerebellum	22.5
	GTEX-NL3H-0011-R1a-SM-48TDJ	60-69 years, male	Hippocampus	38.5		GTEX-1JN1M-3126-SM-AHZ4E	60-69 years, female	Cerebellum	22.5
	GTEX-183WM-0011-R1a-SM-718A8	70-79 years, female	Hippocampus	37.9		GTEX-PVOW-2626-SM-32PL8	40-49 years, male	Cerebellum	21.5
	GTEX-WWYW-0011-R1A-SM-3TW8G	50-59 years, female	Hippocampus	37.7		GTEX-X4EP-3026-SM-3P5YP	60-69 years, female	Cerebellum	21.4
	GTEX-X4EP-0011-R1A-SM-3P624	60-69 years, female	Hippocampus	37.1		GTEX-14C5O-2926-SM-5RQI1	60-69 years, male	Cerebellum	21.2
	GTEX-1H4P4-0011-R1b-SM-CL54V	50-59 years, male	Hippocampus	35.5		GTEX-132Q8-2926-SM-5IFFP	60-69 years, male	Cerebellum	21
	GTEX-16NPV-0011-R1b-SM-7MGVZ	50-59 years, female	Hippocampus	34.4		GTEX-1H3NZ-2926-SM-9WPQ8	60-69 years, male	Cerebellum	21
	GTEX-18A6Q-0011-R1b-SM-731DI	60-69 years, male	Hippocampus	34.2		GTEX-1GF9W-2726-SM-9JGGW	60-69 years, male	Cerebellum	20.8
	GTEX-14LZ3-0011-R1a-SM-69LP5	60-69 years, female	Hippocampus	34.1		GTEX-11DZ1-2926-SM-5A5KI	50-59 years, male	Cerebellum	20.2
	GTEX-1AX9I-0011-R1b-SM-7RHG2	60-69 years, male	Hippocampus	32.3		GTEX-1F52S-3026-SM-7P8PV	60-69 years, female	Cerebellum	20.2
	GTEX-13O3O-0011-R1b-SM-5KM2K	60-69 years, female	Hippocampus	32.2		GTEX-N7MT-1226-SM-DKPOK	60-69 years, female	Cerebellum	19.9
	GTEX-1C6VQ-0011-R1a-SM-7P8Q2	50-59 years, male	Hippocampus	31.3		GTEX-14BIM-3126-SM-5Q5C7	60-69 years, female	Cerebellum	19.7
	GTEX-1H3NZ-0011-R1a-SM-CKZP5	60-69 years, male	Hippocampus	31.3		GTEX-XMD1-2826-SM-4AT5F	60-69 years, male	Cerebellum	19.7
	GTEX-XMD1-0011-R1A-SM-4AT4C	60-69 years, male	Hippocampus	31.2		GTEX-1JJE9-3026-SM-CNNPA	70-79 years, male	Cerebellum	19.7
	GTEX-15ER7-0011-R1b-SM-7KUE1	20-29 years, female	Hippocampus	31		GTEX-X4XX-2926-SM-3NMB1	60-69 years, male	Cerebellum	19.4
	GTEX-1IOXB-0011-R1a-SM-D4P27	50-59 years, male	Hippocampus	30.9		GTEX-1J1OQ-3126-SM-D4P2O	40-49 years, female	Cerebellum	19.4
	GTEX-139TT-0011-R1a-SM-5LZVD	60-69 years, male	Hippocampus	30.6		GTEX-1JMOU-2826-SM-EV79R	60-69 years, female	Cerebellum	19.4
	GTEX-11ZVC-0011-R1b-SM-5BC6M	50-59 years, female	Hippocampus	30.5		GTEX-1HB9E-3126-SM-AHZ4M	50-59 years, male	Cerebellum	19.2
	GTEX-ZF28-0011-R1a-SM-4WWD1	60-69 years, male	Hippocampus	30.5		GTEX-13X6J-2926-SM-7EPGP	50-59 years, male	Cerebellum	18.8
	GTEX-UTHO-0011-R1A-SM-3GIJO	60-69 years, male	Hippocampus	30.2		GTEX-14A5I-2826-SM-5SIBF	50-59 years, female	Cerebellum	18.7
	GTEX-QMR6-0011-R1A-SM-32PKW	50-59 years, male	Hippocampus	30.1		GTEX-P44G-2526-SM-2I5EK	30-39 years, male	Cerebellum	18.7
	GTEX-1HSKV-0011-R1b-SM-CMKH7	60-69 years, male	Hippocampus	30.1		GTEX-1B933-3026-SM-731DB	50-59 years, female	Cerebellum	18.6
	GTEX-13OW5-0011-R1b-SM-5L3GE	60-69 years, male	Hippocampus	29.9		GTEX-1F75W-3126-SM-7P8SJ	60-69 years, male	Cerebellum	18.6
	GTEX-1F6IF-0011-R1b-SM-9WG78	60-69 years, male	Hippocampus	29.8		GTEX-1F48J-2726-SM-7P8PW	50-59 years, female	Cerebellum	18.5
	GTEX-145LU-0011-R1a-SM-5Q5CE	50-59 years, male	Hippocampus	29.1		GTEX-1R9PO-2826-SM-E6CPV	60-69 years, female	Cerebellum	18.4
	GTEX-1HR98-0011-R1a-SM-ARZLQ	60-69 years, male	Hippocampus	28.8		GTEX-12ZZX-2826-SM-5BC6K	40-49 years, female	Cerebellum	18.1
	GTEX-1LB8K-0011-R1b-SM-EZ6MV	50-59 years, male	Hippocampus	28.5		GTEX-1PWST-3026-SM-EAZ3H	70-79 years, male	Cerebellum	18.1
	GTEX-1H23P-0011-R1a-SM-ACKVC	60-69 years, male	Hippocampus	28.4		GTEX-QVJO-1325-SM-2S1QX	60-69 years, female	Cerebellum	18
	GTEX-12WSF-0011-R1a-SM-5DUVI	70-79 years, male	Hippocampus	28.3		GTEX-13X6I-2926-SM-5Q5C3	60-69 years, male	Cerebellum	17.9
	GTEX-15UF6-0011-R1a-SM-9QEGH	70-79 years, female	Hippocampus	28.2		GTEX-1B8SF-3026-SM-731DX	60-69 years, male	Cerebellum	17.9
	GTEX-1C64N-0011-R1b-SM-7P8Q7	50-59 years, male	Hippocampus	28.2		GTEX-1CB4H-3026-SM-79OLX	60-69 years, female	Cerebellum	17.9
	GTEX-1EX96-0011-R1a-SM-CE6R5	50-59 years, male	Hippocampus	28.2		GTEX-X261-3126-SM-4PQZC	50-59 years, male	Cerebellum	17.9
	GTEX-17HHY-0011-R1a-SM-7189V	50-59 years, male	Hippocampus	28.1		GTEX-1A8G7-3026-SM-73KTT	60-69 years, male	Cerebellum	17.8
	GTEX-WZTO-0011-R1B-SM-3NMAR	40-49 years, male	Hippocampus	28.1		GTEX-T5JC-2326-SM-32PMR	20-29 years, male	Cerebellum	17.8
	GTEX-N7MT-0011-R1a-SM-CNPO1	60-69 years, female	Hippocampus	27.7		GTEX-NPJ7-2826-SM-2I3FU	60-69 years, female	Cerebellum	17.7
	GTEX-T6MN-0011-R1A-SM-32QOY	50-59 years, male	Hippocampus	27.6		GTEX-Q2AG-2826-SM-2HMJQ	40-49 years, female	Cerebellum	17.7
	GTEX-X585-0011-R1B-SM-46MVE	50-59 years, male	Hippocampus	27.6		GTEX-R55E-2526-SM-2TC6H	20-29 years, male	Cerebellum	17.7
	GTEX-1HGF4-0011-R1a-SM-CJI3S	60-69 years, male	Hippocampus	27.6		GTEX-WHSE-2926-SM-3NMBG	20-29 years, male	Cerebellum	17.6
	GTEX-14JIY-0011-R1a-SM-68713	60-69 years, male	Hippocampus	27.5		GTEX-1QEPI-3026-SM-EXOIW	60-69 years, female	Cerebellum	17.6
	GTEX-1I1GV-0011-R1a-SM-CL559	60-69 years, male	Hippocampus	27.5		GTEX-1BAJH-3126-SM-7MGXY	70-79 years, male	Cerebellum	17.4
	GTEX-11UD1-0011-R1b-SM-5BC7D	40-49 years, female	Hippocampus	27.4		GTEX-147GR-3126-SM-5S2PM	60-69 years, male	Cerebellum	17.1
	GTEX-1F75A-0011-R1b-SM-CE6RA	50-59 years, male	Hippocampus	27.4		GTEX-1F6IF-3026-SM-7P8QN	60-69 years, male	Cerebellum	17.1
	GTEX-N7MS-0011-R1a-SM-2HMJG	60-69 years, male	Hippocampus	27.2		GTEX-18A6Q-2826-SM-7LTAO	60-69 years, male	Cerebellum	17
	GTEX-1H3O1-0011-R1b-SM-CL554	60-69 years, male	Hippocampus	27.2		GTEX-1C6WA-3326-SM-7MKGN	60-69 years, male	Cerebellum	17
	GTEX-12ZZX-0011-R1a-SM-5EQ6B	40-49 years, female	Hippocampus	26.9		GTEX-15DYW-3026-SM-7KFRM	60-69 years, female	Cerebellum	16.8
	GTEX-1E1VI-0011-R1a-SM-ARZMM	50-59 years, male	Hippocampus	26.9		GTEX-1EWIQ-3026-SM-7IGOJ	70-79 years, female	Cerebellum	16.8
	GTEX-1LG7Y-0011-R1a-SM-EYYWV	50-59 years, male	Hippocampus	26.9		GTEX-PWO3-1026-SM-2I5F2	60-69 years, female	Cerebellum	16.8
	GTEX-11ZTS-0011-R1a-SM-5BC71	60-69 years, female	Hippocampus	26.8		GTEX-RU72-2926-SM-2TF66	50-59 years, female	Cerebellum	16.8
	GTEX-13QJC-0011-R1b-SM-5S2UU	60-69 years, female	Hippocampus	26.8		GTEX-RNOR-2226-SM-2TF5O	50-59 years, female	Cerebellum	16.7
	GTEX-1B8SF-0011-R1b-SM-7P8Q8	60-69 years, male	Hippocampus	26.8		GTEX-UTHO-2926-SM-3P5Z9	60-69 years, male	Cerebellum	16.7
	GTEX-144GL-0011-R1a-SM-5PNZ5	50-59 years, male	Hippocampus	26.7		GTEX-1F6I4-3026-SM-7P8SI	60-69 years, male	Cerebellum	16.7
	GTEX-14C5O-0011-R1b-SM-6AJBW	60-69 years, male	Hippocampus	26.6		GTEX-1RQEC-3026-SM-DPRXM	60-69 years, male	Cerebellum	16.7
	GTEX-11WQC-0011-R1b-SM-DO932	60-69 years, male	Hippocampus	26.6		GTEX-1GZ2Q-3026-SM-9JGG3	40-49 years, male	Cerebellum	16.6
	GTEX-1A32A-0011-R1a-SM-7P8SQ	50-59 years, female	Hippocampus	26.4		GTEX-1RNSC-3126-SM-EVR4V	60-69 years, male	Cerebellum	16.5
	GTEX-14PQA-0011-R1b-SM-6EU1G	50-59 years, female	Hippocampus	26.3		GTEX-13N2G-3126-SM-5IJGL	60-69 years, male	Cerebellum	16.4
	GTEX-14PJM-0011-R1a-SM-CNPO3	50-59 years, female	Hippocampus	26.2		GTEX-13OVH-2926-SM-5IJFH	70-79 years, male	Cerebellum	16.4
	GTEX-1HT8W-0011-R1b-SM-CJI3V	30-39 years, male	Hippocampus	26.1		GTEX-WZTO-2826-SM-3NM8P	40-49 years, male	Cerebellum	16.4
	GTEX-13FXS-0011-R1a-SM-5K7U6	50-59 years, male	Hippocampus	26		GTEX-1H3VE-2826-SM-9WPOL	40-49 years, male	Cerebellum	16.4
	GTEX-YFC4-0011-R1a-SM-4V6EH	40-49 years, female	Hippocampus	25.8		GTEX-13OW5-3126-SM-5MR3Y	60-69 years, male	Cerebellum	16.3
	GTEX-13N2G-0011-R1b-SM-5MR3G	60-69 years, male	Hippocampus	25.7		GTEX-T2IS-2926-SM-32QPO	20-29 years, female	Cerebellum	16.3
	GTEX-17HII-0011-R1b-SM-7MGVW	50-59 years, male	Hippocampus	25.7		GTEX-ZYFD-2926-SM-5GID9	50-59 years, male	Cerebellum	16.3
	GTEX-1H1CY-0011-R1a-SM-CKZOZ	60-69 years, female	Hippocampus	25.6		GTEX-12ZZY-2926-SM-5DUXO	60-69 years, male	Cerebellum	16.2
	GTEX-1B933-0011-R1b-SM-9QEGW	50-59 years, female	Hippocampus	25.5		GTEX-1POEN-2726-SM-E9U6B	30-39 years, female	Cerebellum	16.2
	GTEX-1EMGI-0011-R1b-SM-9OSWZ	60-69 years, male	Hippocampus	25.5		GTEX-12WSC-2926-SM-5BC5Z	50-59 years, male	Cerebellum	16.1
	GTEX-17EVQ-0011-R1a-SM-7189S	70-79 years, male	Hippocampus	25.4		GTEX-11ZVC-3026-SM-59HJM	50-59 years, female	Cerebellum	16
	GTEX-1A8G6-0011-R1a-SM-7P8PC	60-69 years, male	Hippocampus	25.4		GTEX-145LS-3026-SM-5O99S	60-69 years, female	Cerebellum	16
	GTEX-11GS4-0011-R1a-SM-DO129	60-69 years, male	Hippocampus	25.3		GTEX-145LU-2626-SM-5LU9Z	50-59 years, male	Cerebellum	15.9
	GTEX-16GPK-0011-R1b-SM-7EWDH	60-69 years, male	Hippocampus	25.1		GTEX-1LG7Y-3126-SM-EV7AS	50-59 years, male	Cerebellum	15.9
	GTEX-13112-0011-R1b-SM-5HL7K	50-59 years, male	Hippocampus	25		GTEX-1PIIG-2826-SM-DTX7O	30-39 years, male	Cerebellum	15.9
	GTEX-13NZA-0011-R1b-SM-5LUAF	60-69 years, male	Hippocampus	25		GTEX-145MH-2926-SM-5Q5D2	50-59 years, male	Cerebellum	15.8
	GTEX-1A3MX-0011-R1b-SM-7P8PH	60-69 years, male	Hippocampus	25		GTEX-1CB4G-2926-SM-7MKFQ	60-69 years, male	Cerebellum	15.8
	GTEX-PVOW-0011-R1A-SM-32PL6	40-49 years, male	Hippocampus	24.9		GTEX-1A8G6-3126-SM-731D8	60-69 years, male	Cerebellum	15.7
	GTEX-1GTWX-0011-R1a-SM-CE6RL	60-69 years, male	Hippocampus	24.9		GTEX-WVLH-2926-SM-3MJG5	50-59 years, male	Cerebellum	15.7
	GTEX-17EVP-0011-R1a-SM-7DHLA	40-49 years, male	Hippocampus	24.8		GTEX-ZAB4-2926-SM-57WCV	40-49 years, male	Cerebellum	15.7
	GTEX-1EH9U-0011-R1b-SM-CJI2B	60-69 years, male	Hippocampus	24.8		GTEX-11TTK-2826-SM-5GU5K	60-69 years, female	Cerebellum	15.6
	GTEX-1313W-0011-R1b-SM-5EQ4A	50-59 years, female	Hippocampus	24.7		GTEX-Y8DK-0726-SM-4TT3S	60-69 years, male	Cerebellum	15.6
	GTEX-17HG3-0011-R1a-SM-7LG6H	30-39 years, female	Hippocampus	24.7		GTEX-1128S-2826-SM-5N9DI	60-69 years, female	Cerebellum	15.5
	GTEX-1GMR8-0011-R1b-SM-CJI2O	50-59 years, female	Hippocampus	24.6		GTEX-1192X-3226-SM-5987D	50-59 years, male	Cerebellum	15.5
	GTEX-1GN73-0011-R1a-SM-CKZNT	60-69 years, male	Hippocampus	24.6		GTEX-1C6VR-3026-SM-7IGLW	60-69 years, male	Cerebellum	15.5
	GTEX-14ASI-0011-R1b-SM-5S2TY	60-69 years, male	Hippocampus	24.5		GTEX-ZYY3-3026-SM-5GIEJ	60-69 years, female	Cerebellum	15.5
	GTEX-OHPN-0011-R1A-SM-2I5GB	60-69 years, female	Hippocampus	24.5		GTEX-1R46S-3126-SM-DPRZ9	60-69 years, female	Cerebellum	15.5
	GTEX-X4XX-0011-R1B-SM-3P622	60-69 years, male	Hippocampus	24.5		GTEX-13JUV-3026-SM-5K7WX	40-49 years, female	Cerebellum	15.4
	GTEX-1GN1U-0011-R1a-SM-CJI25	50-59 years, female	Hippocampus	24.5		GTEX-QDT8-3026-SM-32PKB	30-39 years, female	Cerebellum	15.4
	GTEX-1J8Q2-0011-R1a-SM-D4P2D	60-69 years, male	Hippocampus	24.4		GTEX-1I1GV-3026-SM-CNNR9	60-69 years, male	Cerebellum	15.4
	GTEX-13JUV-0011-R1a-SM-5LZY4	40-49 years, female	Hippocampus	24.3		GTEX-1JMQJ-3126-SM-EV79G	50-59 years, male	Cerebellum	15.4
	GTEX-1212Z-0011-R1b-SM-5BC72	60-69 years, male	Hippocampus	24.1		GTEX-139TS-3126-SM-5LZWX	60-69 years, male	Cerebellum	15.3
	GTEX-11EI6-0011-R1a-SM-DO93L	60-69 years, male	Hippocampus	24.1		GTEX-15EO6-2926-SM-6M48D	50-59 years, male	Cerebellum	15.3
	GTEX-1GF9V-0011-R1a-SM-CKZNQ	60-69 years, male	Hippocampus	24.1		GTEX-1GZ4I-2926-SM-9JGGO	50-59 years, male	Cerebellum	15.3
	GTEX-RNOR-0011-R1A-SM-CNNP5	50-59 years, female	Hippocampus	24.1		GTEX-1QP6S-3026-SM-EAZ4N	40-49 years, male	Cerebellum	15.3
	GTEX-1BAJH-0011-R1a-SM-7P8SV	70-79 years, male	Hippocampus	24		GTEX-13O3Q-3026-SM-5IJGD	50-59 years, male	Cerebellum	15.2
	GTEX-1GZ2Q-0011-R1a-SM-CJI2Y	40-49 years, male	Hippocampus	23.9		GTEX-13S7M-3026-SM-5S2QQ	60-69 years, female	Cerebellum	15.2
	GTEX-145LS-0011-R1b-SM-5PNUP	60-69 years, female	Hippocampus	23.7		GTEX-145MG-3126-SM-5Q5D3	50-59 years, male	Cerebellum	15.2
	GTEX-ZUA1-0011-R1a-SM-4YCE2	40-49 years, male	Hippocampus	23.7		GTEX-QMR6-1326-SM-32PLB	50-59 years, male	Cerebellum	15.2
	GTEX-1F48J-0011-R1a-SM-9QEIC	50-59 years, female	Hippocampus	23.7		GTEX-13CF2-3026-SM-5IFFX	60-69 years, male	Cerebellum	15.1
	GTEX-1H1DG-0011-R1b-SM-CKZP1	70-79 years, male	Hippocampus	23.7		GTEX-1H1CY-3026-SM-9OSW7	60-69 years, female	Cerebellum	15.1
	GTEX-ZVZQ-0011-R1a-SM-57WBU	60-69 years, female	Hippocampus	23.6		GTEX-1JJ6O-3026-SM-C1YQH	60-69 years, male	Cerebellum	15.1
	GTEX-11GSO-0011-R1b-SM-57WD3	60-69 years, male	Hippocampus	23.5		GTEX-1RDX4-3226-SM-DPS14	50-59 years, female	Cerebellum	15.1
	GTEX-YJ89-0011-R1a-SM-4RGLS	60-69 years, male	Hippocampus	23.5		GTEX-117XS-3126-SM-5GIDP	60-69 years, male	Cerebellum	15
	GTEX-15CHQ-0011-R1a-SM-COH27	60-69 years, male	Hippocampus	23.4		GTEX-14PJO-2926-SM-686ZI	60-69 years, male	Cerebellum	15
	GTEX-1CB4G-0011-R1b-SM-9QEHT	60-69 years, male	Hippocampus	23.2		GTEX-1B8L1-3226-SM-7P8OX	60-69 years, male	Cerebellum	15
	GTEX-1F75W-0011-R1a-SM-ARU81	60-69 years, male	Hippocampus	23.2		GTEX-1B996-2926-SM-7MXUH	60-69 years, male	Cerebellum	15
	GTEX-1ICLZ-0011-R1b-SM-A9SM3	60-69 years, male	Hippocampus	23.1		GTEX-1EMGI-3126-SM-7MXUR	60-69 years, male	Cerebellum	15
	GTEX-14E7W-0011-R1b-SM-5YYAT	70-79 years, male	Hippocampus	23		GTEX-13VXU-3026-SM-5LU3K	50-59 years, male	Cerebellum	14.9
	GTEX-WHSE-0011-R1A-SM-3P5ZK	20-29 years, male	Hippocampus	23		GTEX-17EVQ-2726-SM-7EWDT	70-79 years, male	Cerebellum	14.9
	GTEX-11DXW-0011-R1a-SM-DNZZD	40-49 years, male	Hippocampus	22.9		GTEX-1EU9M-2926-SM-793DF	60-69 years, male	Cerebellum	14.9
	GTEX-ZE7O-0011-R1a-SM-57WDM	50-59 years, female	Hippocampus	22.7		GTEX-1KANB-3226-SM-D4P3G	50-59 years, male	Cerebellum	14.9
	GTEX-16YQH-0011-R1a-SM-7LT8R	30-39 years, male	Hippocampus	22.6		GTEX-1LSVX-2826-SM-EVR58	60-69 years, male	Cerebellum	14.9
	GTEX-13OW6-0011-R1a-SM-5L3HQ	50-59 years, male	Hippocampus	22.5		GTEX-13112-2926-SM-5DUWT	50-59 years, male	Cerebellum	14.8
	GTEX-13X6I-0011-R1b-SM-5PNZC	60-69 years, male	Hippocampus	22.5		GTEX-P44H-2426-SM-2XCEJ	40-49 years, male	Cerebellum	14.8
	GTEX-14ABY-0011-R1a-SM-6EU2W	50-59 years, male	Hippocampus	22.5		GTEX-1GF9V-3026-SM-7P8R8	60-69 years, male	Cerebellum	14.8
	GTEX-1GN2E-0011-R1b-SM-CE6RJ	60-69 years, male	Hippocampus	22.5		GTEX-11O72-2826-SM-5HL6W	40-49 years, male	Cerebellum	14.7
	GTEX-1H3VE-0011-R1a-SM-A9G1K	40-49 years, male	Hippocampus	22.4		GTEX-14ASI-2926-SM-5Q5DG	60-69 years, male	Cerebellum	14.7
	GTEX-11TUW-0011-R1a-SM-DO92S	60-69 years, male	Hippocampus	22.3		GTEX-S7SE-2526-SM-2XCDL	50-59 years, male	Cerebellum	14.7
	GTEX-14E6D-0011-R1b-SM-5YYAW	50-59 years, male	Hippocampus	22		GTEX-T6MN-2526-SM-32PMN	50-59 years, male	Cerebellum	14.7
	GTEX-1I1GS-0011-R1a-SM-CJI43	60-69 years, male	Hippocampus	22		GTEX-YFC4-3026-SM-5IFJK	40-49 years, female	Cerebellum	14.6
	GTEX-13CF2-0011-R1a-SM-5LZY1	60-69 years, male	Hippocampus	21.9		GTEX-1EH9U-3126-SM-7MXU5	60-69 years, male	Cerebellum	14.6
	GTEX-14BIM-0011-R1a-SM-69LQI	60-69 years, female	Hippocampus	21.8		GTEX-1IKOH-2826-SM-CNNRC	60-69 years, female	Cerebellum	14.6
	GTEX-PWO3-0011-R1A-SM-2I5EW	60-69 years, female	Hippocampus	21.8		GTEX-12WSE-2926-SM-5RQJ9	20-29 years, male	Cerebellum	14.5
	GTEX-Q2AG-0011-R1A-SM-2HMJI	40-49 years, female	Hippocampus	21.8		GTEX-147F4-3026-SM-5Q5BJ	50-59 years, male	Cerebellum	14.5
	GTEX-S7SE-0011-R1A-SM-2XCDE	50-59 years, male	Hippocampus	21.8		GTEX-14JG1-2926-SM-686ZK	40-49 years, male	Cerebellum	14.5
	GTEX-Y8DK-0011-R1A-SM-4RGLO	60-69 years, male	Hippocampus	21.8		GTEX-17F97-2926-SM-7DUEQ	50-59 years, male	Cerebellum	14.5
	GTEX-1GF9W-0011-R1a-SM-9QEIQ	60-69 years, male	Hippocampus	21.8		GTEX-1EX96-3126-SM-9JGGC	50-59 years, male	Cerebellum	14.5
	GTEX-1HBPI-0011-R1b-SM-A9SKF	50-59 years, male	Hippocampus	21.8		GTEX-1JMLX-3026-SM-EV79Q	50-59 years, male	Cerebellum	14.5
	GTEX-13O3Q-0011-R1b-SM-5KM3L	50-59 years, male	Hippocampus	21.7		GTEX-1KD4Q-3026-SM-EV7A7	40-49 years, male	Cerebellum	14.5
	GTEX-144GO-0011-R1a-SM-5PNWO	60-69 years, male	Hippocampus	21.7		GTEX-1P4AB-3026-SM-EXOJS	50-59 years, male	Cerebellum	14.5
	GTEX-13QIC-0011-R1a-SM-5O9CJ	60-69 years, female	Hippocampus	21.6		GTEX-111FC-3326-SM-5GZYV	60-69 years, male	Cerebellum	14.4
	GTEX-13RTJ-0011-R1a-SM-5O9D9	60-69 years, male	Hippocampus	21.6		GTEX-12126-0926-SM-5FQTW	20-29 years, male	Cerebellum	14.3
	GTEX-13S7M-0011-R1b-SM-5PNZE	60-69 years, female	Hippocampus	21.6		GTEX-131YS-3026-SM-5EGHY	60-69 years, female	Cerebellum	14.3
	GTEX-1I1HK-0011-R1b-SM-CM2T7	60-69 years, male	Hippocampus	21.6		GTEX-14C39-3026-SM-5S2QE	40-49 years, male	Cerebellum	14.3
	GTEX-1IY9M-0011-R1a-SM-EXURZ	60-69 years, male	Hippocampus	21.6		GTEX-16YQH-2926-SM-6LPJE	30-39 years, male	Cerebellum	14.3
	GTEX-131XH-0011-R1a-SM-5DUWA	50-59 years, male	Hippocampus	21.5		GTEX-18465-2926-SM-7KFSE	50-59 years, male	Cerebellum	14.3
	GTEX-1B8L1-0011-R1a-SM-7P8SS	60-69 years, male	Hippocampus	21.4		GTEX-1KWVE-2226-SM-CXZKN	30-39 years, male	Cerebellum	14.3
	GTEX-13FTY-0011-R1a-SM-5LZXE	40-49 years, female	Hippocampus	21.3		GTEX-11GSO-3026-SM-5Q5AL	60-69 years, male	Cerebellum	14.2
	GTEX-13OVL-0011-R1a-SM-5L3H5	50-59 years, male	Hippocampus	21.2		GTEX-13X6K-2826-SM-5O9DS	60-69 years, female	Cerebellum	14.2
	GTEX-ZAB4-0011-R1a-SM-4RGNO	40-49 years, male	Hippocampus	21.2		GTEX-QVUS-2926-SM-3GIJB	60-69 years, female	Cerebellum	14.2
	GTEX-1F6I4-0011-R1a-SM-9OSWU	60-69 years, male	Hippocampus	21.1		GTEX-TSE9-2926-SM-3DB77	60-69 years, female	Cerebellum	14.2
	GTEX-13JVG-0011-R1a-SM-5KM32	60-69 years, male	Hippocampus	21		GTEX-WL46-2826-SM-3LK81	50-59 years, male	Cerebellum	14.2
	GTEX-R55E-0011-R1A-SM-2TC6N	20-29 years, male	Hippocampus	20.9		GTEX-1H4P4-2726-SM-9JGGB	50-59 years, male	Cerebellum	14.2
	GTEX-145MH-0011-R1b-SM-5PNWY	50-59 years, male	Hippocampus	20.7		GTEX-1IDJH-3126-SM-C1YQS	70-79 years, male	Cerebellum	14.2
	GTEX-1C6VR-0011-R1a-SM-7MXUE	60-69 years, male	Hippocampus	20.7		GTEX-11NV4-2226-SM-5BC4T	60-69 years, male	Cerebellum	14.1
	GTEX-12WSE-0011-R1b-SM-5GU4V	20-29 years, male	Hippocampus	20.6		GTEX-13OW8-2926-SM-5L3FV	60-69 years, male	Cerebellum	14.1
	GTEX-12WSM-0011-R1a-SM-5LZW6	60-69 years, male	Hippocampus	20.6		GTEX-144GL-2926-SM-5O99F	50-59 years, male	Cerebellum	14.1
	GTEX-131YS-0011-R1a-SM-5DUXC	60-69 years, female	Hippocampus	20.5		GTEX-14BIN-3326-SM-5Q5E6	50-59 years, female	Cerebellum	14.1
	GTEX-139T8-0011-R1a-SM-5HL75	60-69 years, male	Hippocampus	20.5		GTEX-14BMV-2926-SM-5TDEE	50-59 years, male	Cerebellum	14.1
	GTEX-TSE9-0011-R1A-SM-3DB7E	60-69 years, female	Hippocampus	20.5		GTEX-14DAQ-3026-SM-5S2QZ	60-69 years, female	Cerebellum	14.1
	GTEX-1E2YA-0011-R1b-SM-CJI29	50-59 years, male	Hippocampus	20.4		GTEX-14PN4-3026-SM-664O4	50-59 years, male	Cerebellum	14.1
	GTEX-15DCD-0011-R1b-SM-6LPIJ	70-79 years, female	Hippocampus	20.3		GTEX-17EVP-2926-SM-793BU	40-49 years, male	Cerebellum	14.1
	GTEX-17JCI-0011-R1b-SM-718A3	60-69 years, female	Hippocampus	20.3		GTEX-OHPN-2626-SM-2I5H1	60-69 years, female	Cerebellum	14.1
	GTEX-1IDJH-0011-R1b-SM-ARU6U	70-79 years, male	Hippocampus	20.1		GTEX-1JJEA-2926-SM-C1YSK	60-69 years, male	Cerebellum	14.1
	GTEX-1399T-0011-R1b-SM-5DUWN	60-69 years, male	Hippocampus	20		GTEX-13FXS-3026-SM-5LZYO	50-59 years, male	Cerebellum	14
	GTEX-13OW7-0011-R1b-SM-5L3HF	50-59 years, male	Hippocampus	20		GTEX-Z93S-2826-SM-57WBL	50-59 years, male	Cerebellum	14
	GTEX-13RTL-0011-R1a-SM-5PNZ8	40-49 years, male	Hippocampus	19.9		GTEX-11DXW-1026-SM-5H11K	40-49 years, male	Cerebellum	13.9
	GTEX-T5JC-0011-R1A-SM-32PM6	20-29 years, male	Hippocampus	19.9		GTEX-14E6D-2926-SM-664OP	50-59 years, male	Cerebellum	13.9
	GTEX-1B996-0011-R1b-SM-7P8PO	60-69 years, male	Hippocampus	19.8		GTEX-1H1DG-2826-SM-9JGHB	70-79 years, male	Cerebellum	13.9
	GTEX-1CAV2-0011-R1a-SM-ARZML	40-49 years, female	Hippocampus	19.6		GTEX-1HCVE-2926-SM-9WPPJ	50-59 years, male	Cerebellum	13.9
	GTEX-QDT8-0011-R1A-SM-32PKS	30-39 years, female	Hippocampus	19.5		GTEX-15ER7-3026-SM-6M47W	20-29 years, female	Cerebellum	13.8
	GTEX-QVJO-0011-R1A-SM-2S1QI	60-69 years, female	Hippocampus	19.4		GTEX-17HG3-2826-SM-7EPGO	30-39 years, female	Cerebellum	13.8
	GTEX-WL46-0011-R1A-SM-3LK6M	50-59 years, male	Hippocampus	19.4		GTEX-XLM4-2926-SM-4AT59	60-69 years, male	Cerebellum	13.8
	GTEX-1J1OQ-0011-R1a-SM-A9G1Z	40-49 years, female	Hippocampus	19.4		GTEX-1I1HK-2726-SM-AHZ2M	60-69 years, male	Cerebellum	13.8
	GTEX-16XZZ-0011-R1a-SM-7LTAH	60-69 years, male	Hippocampus	19.3		GTEX-1IL2V-3026-SM-CYPSA	70-79 years, male	Cerebellum	13.8
	GTEX-17F97-0011-R1b-SM-7IGM9	50-59 years, male	Hippocampus	19.3		GTEX-11EI6-2926-SM-5985U	60-69 years, male	Cerebellum	13.7
	GTEX-1EKGG-0011-R1b-SM-9QEI1	60-69 years, male	Hippocampus	19.3		GTEX-11PRG-2826-SM-5BC54	50-59 years, male	Cerebellum	13.7
	GTEX-P44G-0011-R1A-SM-2I3FE	30-39 years, male	Hippocampus	19.2		GTEX-1313W-3026-SM-5LZUZ	50-59 years, female	Cerebellum	13.7
	GTEX-13FLW-0011-R1b-SM-5LZX2	50-59 years, male	Hippocampus	19		GTEX-11DXY-3126-SM-5N9BT	60-69 years, male	Cerebellum	13.6
	GTEX-13NYB-0011-R1b-SM-5KM4F	40-49 years, male	Hippocampus	18.9		GTEX-11DYG-2926-SM-5H132	60-69 years, male	Cerebellum	13.6
	GTEX-13SLW-0011-R1a-SM-5S2W7	70-79 years, male	Hippocampus	18.9		GTEX-12WSM-2126-SM-5GCOC	60-69 years, male	Cerebellum	13.6
	GTEX-1IKK5-0011-R1b-SM-CE6SQ	60-69 years, male	Hippocampus	18.9		GTEX-139TT-2626-SM-5LZUB	60-69 years, male	Cerebellum	13.6
	GTEX-1GZHY-0011-R1a-SM-CE6RR	50-59 years, female	Hippocampus	18.8		GTEX-13JVG-3226-SM-5IJGJ	60-69 years, male	Cerebellum	13.6
	GTEX-11GSP-0011-R1a-SM-9QEJ3	60-69 years, female	Hippocampus	18.7		GTEX-16Z82-2926-SM-6LPJJ	60-69 years, male	Cerebellum	13.6
	GTEX-1I1GQ-0011-R1a-SM-CY8GG	50-59 years, male	Hippocampus	18.7		GTEX-1HSKV-2926-SM-B2LWJ	60-69 years, male	Cerebellum	13.6
	GTEX-12WSD-0011-R1b-SM-5LZVY	60-69 years, female	Hippocampus	18.6		GTEX-1IY9M-3126-SM-AHZ3A	60-69 years, male	Cerebellum	13.6
	GTEX-13N1W-0011-R1b-SM-5MR4T	70-79 years, male	Hippocampus	18.6		GTEX-13RTJ-3126-SM-5S2Q4	60-69 years, male	Cerebellum	13.5
	GTEX-NPJ7-0011-R1a-SM-3GACT	60-69 years, female	Hippocampus	18.5		GTEX-14E7W-2926-SM-5S2R8	70-79 years, male	Cerebellum	13.5
	GTEX-14PN4-0011-R1b-SM-69LP8	50-59 years, male	Hippocampus	18.2		GTEX-14JIY-2326-SM-6AJAJ	60-69 years, male	Cerebellum	13.5
	GTEX-132Q8-0011-R1a-SM-5EGLK	60-69 years, male	Hippocampus	18		GTEX-ZVT3-2926-SM-5GU6M	60-69 years, female	Cerebellum	13.5
	GTEX-13G51-0011-R1a-SM-5LZYR	60-69 years, male	Hippocampus	18		GTEX-1MJK2-3026-SM-EV7A5	50-59 years, male	Cerebellum	13.5
	GTEX-13OW8-0011-R1a-SM-5L3HI	60-69 years, male	Hippocampus	17.9		GTEX-11EMC-3326-SM-5P9JH	60-69 years, female	Cerebellum	13.4
	GTEX-1EWIQ-0011-R1a-SM-9OSX7	70-79 years, female	Hippocampus	17.9		GTEX-11GSP-3126-SM-5A5LL	60-69 years, female	Cerebellum	13.4
	GTEX-WVLH-0011-R1A-SM-4MVOK	50-59 years, male	Hippocampus	17.7		GTEX-145MF-2826-SM-7EPGU	50-59 years, male	Cerebellum	13.4
	GTEX-QVUS-0011-R1A-SM-3GAD2	60-69 years, female	Hippocampus	17.5		GTEX-1HBPH-3026-SM-9WPNY	40-49 years, female	Cerebellum	13.4
	GTEX-ZDXO-0011-R1a-SM-4WKF4	60-69 years, male	Hippocampus	17.4		GTEX-1NV8Z-3026-SM-DTX8Z	60-69 years, male	Cerebellum	13.4
	GTEX-13FHP-0011-R1b-SM-5K7XL	50-59 years, male	Hippocampus	17.2		GTEX-11ONC-3026-SM-5985W	60-69 years, male	Cerebellum	13.3
	GTEX-1H1ZS-0011-R1b-SM-A9G1E	70-79 years, male	Hippocampus	17		GTEX-13QIC-3026-SM-5LU58	60-69 years, female	Cerebellum	13.3
	GTEX-16Z82-0011-R1b-SM-7EPHZ	60-69 years, male	Hippocampus	16.6		GTEX-13OVL-3026-SM-5IJF1	50-59 years, male	Cerebellum	13.2
	GTEX-13OVJ-0011-R1b-SM-5L3I6	50-59 years, female	Hippocampus	16.2		GTEX-ZAK1-2926-SM-5HL9S	50-59 years, female	Cerebellum	13.2
	GTEX-P44H-0011-R1A-SM-3NM8J	40-49 years, male	Hippocampus	16.2		GTEX-1GN73-3026-SM-7MXV8	60-69 years, male	Cerebellum	13.2
	GTEX-13FHO-0011-R1b-SM-5KLZG	60-69 years, male	Hippocampus	16		GTEX-13SLX-3226-SM-5YYA6	50-59 years, female	Cerebellum	13.1
	GTEX-17MF6-0011-R1a-SM-72D6O	40-49 years, male	Hippocampus	15.3		GTEX-14JFF-2826-SM-6871Q	60-69 years, male	Cerebellum	13.1
	GTEX-14PJO-0011-R1b-SM-6AJAK	60-69 years, male	Hippocampus	15.1		GTEX-1E1VI-2926-SM-7IGLT	50-59 years, male	Cerebellum	13.1
	GTEX-11ONC-0011-R1a-SM-57WD4	60-69 years, male	Hippocampus	14.2		GTEX-1GZHY-3026-SM-7MXVA	50-59 years, female	Cerebellum	13.1
						GTEX-11OC5-0626-SM-5HL6M	60-69 years, male	Cerebellum	13
						GTEX-1269C-3126-SM-5EGI6	60-69 years, female	Cerebellum	13
						GTEX-Y111-2826-SM-4TT3O	50-59 years, male	Cerebellum	13
						GTEX-13FHP-2926-SM-5IJG9	50-59 years, male	Cerebellum	12.9
						GTEX-13OW6-2926-SM-5KM29	50-59 years, male	Cerebellum	12.9
						GTEX-13PVQ-2926-SM-5L3HJ	50-59 years, male	Cerebellum	12.9
						GTEX-1A3MX-2926-SM-718B7	60-69 years, male	Cerebellum	12.9
						GTEX-1B8SG-1926-SM-73KUB	50-59 years, male	Cerebellum	12.9
						GTEX-1GTWX-2926-SM-7MXV4	60-69 years, male	Cerebellum	12.9
						GTEX-11ZUS-2826-SM-5EQKW	30-39 years, male	Cerebellum	12.8
						GTEX-17JCI-3026-SM-7EWDR	60-69 years, female	Cerebellum	12.8
						GTEX-1F75A-2926-SM-7MXVN	50-59 years, male	Cerebellum	12.8
						GTEX-12ZZZ-3126-SM-5LZU6	60-69 years, male	Cerebellum	12.7
						GTEX-ZZPT-2926-SM-5EQ5S	50-59 years, male	Cerebellum	12.7
						GTEX-12WSD-3026-SM-5LZU7	60-69 years, female	Cerebellum	12.6
						GTEX-13OW7-2926-SM-5MR3Z	50-59 years, male	Cerebellum	12.6
						GTEX-14PJM-3026-SM-6LLHM	50-59 years, female	Cerebellum	12.6
						GTEX-1EKGG-3126-SM-9WPO5	60-69 years, male	Cerebellum	12.6
						GTEX-16XZZ-2926-SM-6LPK4	60-69 years, male	Cerebellum	12.5
						GTEX-17HII-2926-SM-79OMK	50-59 years, male	Cerebellum	12.5
						GTEX-ZUA1-2926-SM-59HL3	40-49 years, male	Cerebellum	12.5
						GTEX-17HHY-2926-SM-79OJW	50-59 years, male	Cerebellum	12.4
						GTEX-14ABY-3026-SM-664NE	50-59 years, male	Cerebellum	12.3
						GTEX-ZDXO-2926-SM-4WKFM	60-69 years, male	Cerebellum	12.3
						GTEX-11ZTS-3226-SM-5EGID	60-69 years, female	Cerebellum	12.2
						GTEX-1I1CD-2926-SM-A96SJ	60-69 years, female	Cerebellum	12.2
						GTEX-1JMQK-2926-SM-D4P2T	60-69 years, male	Cerebellum	12.2
						GTEX-11NUK-3026-SM-5986K	50-59 years, male	Cerebellum	12.1
						GTEX-13NYB-3226-SM-5J2ND	40-49 years, male	Cerebellum	12.1
						GTEX-1C64N-3126-SM-79OO3	50-59 years, male	Cerebellum	12
						GTEX-131XH-2926-SM-5LZU4	50-59 years, male	Cerebellum	11.8
						GTEX-13G51-3126-SM-5IJG7	60-69 years, male	Cerebellum	11.8
						GTEX-13OVJ-2726-SM-5IJG6	50-59 years, female	Cerebellum	11.8
						GTEX-1399T-3126-SM-5IJFS	60-69 years, male	Cerebellum	11.7
						GTEX-YJ89-2926-SM-5P9IT	60-69 years, male	Cerebellum	11.7
						GTEX-1HBPI-2726-SM-9WPPF	50-59 years, male	Cerebellum	11.7
						GTEX-15SHU-3026-SM-6LPIB	40-49 years, female	Cerebellum	11.6
						GTEX-N7MS-2526-SM-2D7W3	60-69 years, male	Cerebellum	11.5
						GTEX-1E2YA-2926-SM-7MGWX	50-59 years, male	Cerebellum	11.5
						GTEX-1H3O1-1826-SM-A96TO	60-69 years, male	Cerebellum	11.5
						GTEX-13FHO-2926-SM-5L3ES	60-69 years, male	Cerebellum	11.4
						GTEX-1H1ZS-2926-SM-9WPP2	70-79 years, male	Cerebellum	11.3
						GTEX-13O3O-3026-SM-5KM42	60-69 years, female	Cerebellum	11.1
						GTEX-1JMPZ-2826-SM-C1YRA	30-39 years, male	Cerebellum	10.3

### Sheet: hpa (mouse)
	SampleID	Metadata	Brain Region	TPM		SampleID	Metadata	Brain Region	TPM
	Sample A	Male	Entorhinal Cortex	26.3		Sample A	Male	Cerebellum	22.9
	Sample B	Male	Entorhinal Cortex	26.8		Sample B	Male	Cerebellum	22.7
	Sample C	Female	Entorhinal Cortex	25.7		Sample C	Female	Cerebellum	24.2
	Sample D	Female	Entorhinal Cortex	28.2		Sample D	Female	Cerebellum	22.2

### Sheet: hpa (pig)
	SampleID	Metadata	Brain Region	TPM		SampleID	Metadata	Brain Region	TPM
	Sample A	Female	Entorhinal Cortex	40.3		Sample A	Female	Cerebellum	34.8
	Sample B	Female	Entorhinal Cortex	46.2		Sample B	Female	Cerebellum	34.1
	Sample C	Male	Entorhinal Cortex	45.4		Sample C	Male	Cerebellum	31.5
	Sample D	Male	Entorhinal Cortex	41.2		Sample D	Male	Cerebellum	29.4
